# *Smad4* and TGF-β1 dependent gene expression biomarkers in conditional intestinal adenoma, organoids and colorectal cancer

**DOI:** 10.1101/2024.03.15.584288

**Authors:** Mirvat Surakhy, Julia Matheson, David Barnes, Emma J. Carter, Jennifer Hughes, Claudia Bühnemann, Sabina Sanegre, Hans Morreau, Paul Metz, Charlotte J. Imianowski, A. Bassim Hassan

**Affiliations:** Oxford Molecular Pathology Institute, Sir William Dunn School of Pathology, University of Oxford, South Parks Road, Oxford, OX1 3RE, United Kingdom; Department of Pathology, Leiden University Medical Centre, Leiden, The Netherlands; Institute of Cancer and Genomic Sciences, University of Birmingham, Birmingham B15 2TT

**Keywords:** Smad4, Apc, intestine, adenoma, TGF-β1, Id1, Spp1, Pak3, gene expression, colorectal cancer, biomarkers

## Abstract

TGF-β ligand activation suppresses cell growth yet can paradoxically and potently promote cancer invasion and metastasis depending on downstream pathway mutational context. Here, we evaluated the basis of this observation in conditional murine intestinal adenoma models with and without loss of Mothers against decapentaplegic homolog 4 (*Smad4*), with the aim of identifying TGF-β-BMP-SMAD4 pathway dependent gene expression biomarkers for translational application. Conditional *Lgr5*-CreER^T2^ activation in *Apc^fl/fl^Smad4^fl/fl^*resulted in adenoma formation with recombined homozygote floxed alleles *(Apc*^Δ/Δ^*Smad4*^Δ/Δ^). The adenoma phenotype was discordant, with a reduced small intestinal adenoma burden yet development of large non-metastatic caecal adenoma with nuclear localisation of phospho-Smad2/3. Derived *Apc*^Δ/Δ^*Smad4*^Δ/Δ^ adenoma organoids resisted TGF-β1 dose dependent growth arrest and cell death (IC_50_ 534pM) compared to *Apc*^Δ/Δ^*Smad4*^+/+^ (IC 24pM). TGF-β1 (390pM) modified adenoma mRNA expression (bulk RNA-Seq) most significantly for *Id1^low^* and *Spp1^high^* in *Apc*^Δ/Δ^*Smad4*^Δ/Δ^. Single cell RNAseq of caecal adenoma identified expansion of *Lgr5^low^, Pak3^high^* and *Id1^low^* progenitor populations in *Apc*^Δ/Δ^*Smad4*^Δ/Δ^. Of the 76 *Smad4* and TGF-β1 dependent genes identified in adenoma organoids, 7 human equivalent genes were also significantly differentially expressed in colorectal cancer, including *ID1^low^*, *SPP1^high^* and *PAK3^high^* that also correlated with poorer survival (TCGA cohorts). Murine conditional models identified *Smad4* loss of function mRNA expression biomarkers that require further evaluation as functional classifiers of colorectal cancer subtypes.
