## Supplementary Table 5 for "*Smad4* and TGF-β1 dependent gene expression biomarkers in conditional intestinal adenoma, organoids and colorectal cancer"

Supplementary Table 5a:Mann-Whitney p-values for Genes Evaluated in TCGA Cohorts.
Gene	Mann-Witney U p.value	p.adjus.fdr
ACTA1	0.61148616	0.85747574
ADM	0.10061373	0.30800669
ALDH1A3	0.39404505	0.71477939
ANKS6	0.58248748	0.85747574
AQP4	0.43961299	0.77931394
ARNT2	0.7782182	0.90174839
B3GNT5	0.02543796	0.12866905
BCAS1	0.00125548	0.01807672
BMP2	0.01863494	0.11180966
C15orf48	0.06347008	0.25905258
CA1	0.77310545	0.90174839
CACNB2	0.00360138	0.04012962
CES2	0.61668092	0.85747574
COL12A1	0.85074249	0.93461851
COL8A1	0.96174398	0.98217912
CPN1	0.06642374	0.25905258
CREB3L1	4.41E-06	0.00017193
CYP26B1	0.967626	0.98217912
CYP2C18	0.9980374	0.9980374
CYP2C9	0.33660666	0.6591496
DACT1	0.96958708	0.98217912
DHRS9	0.19871457	0.44284961
FAIM2	0.46731345	0.81000998
FAM174B	0.01033862	0.08960137
FCRL1	0.7977005	0.90174839
FMO1	0.35158849	0.66887567
FNDC1	0.84496208	0.93461851
FUT9	0.02639365	0.12866905
FYN	0.59947379	0.85747574
HIF3A	0.14164228	0.38096888
ID1	7.72E-10	6.02E-08
ID3	0.00018761	0.00487796
IKZF2	0.01619863	0.10529112
ITGB7	0.53616144	0.83641184
KBTBD11	0.04980284	0.22850716
KIAA1755	0.2986904	0.61310134
KIF5C	0.72042253	0.89195171
LAMA3	0.06037818	0.25905258
MARK1	0.53616144	0.83641184
MCTP1	0.9069882	0.96911068
MME	0.24414316	0.52897684
MMP14	0.51054836	0.83641184
MSX1	0.13768659	0.38096888
MUC4	0.08577147	0.30409885
OAS1	0.69118297	0.86955276
OPCML	0.16016089	0.40298547
OTC	0.27403904	0.57770392
PAK3	0.92120543	0.97100032
PDZD2	0.33802544	0.6591496
PHYHD1	0.65705298	0.86808545
PLA2G2A	0.38590742	0.71477939
PLA2R1	0.52648125	0.83641184
PLEKHH2	0.19700179	0.44284961
PPP1R3B	0.66775804	0.86808545
RASA4	0.15474559	0.40233854
RASGRF2	0.00091801	0.01790125
RGMA	0.63761016	0.85747574
SCEL	0.77618521	0.90174839
SDC2	0.87006682	0.94257239
SEMA5A	0.17027752	0.40793655
SERPINB10	0.47816318	0.81079844
SERPINE1	0.73520033	0.8960254
SLC30A2	0.00139052	0.01807672
SMAD9	0.63234983	0.85747574
SORBS3	0.11012981	0.31815279
SOX2	0.00749234	0.07305032
SPINK1	0.58755974	0.85747574
SPP1	0.17258854	0.40793655
SYTL2	0.01395096	0.10519092
TFF2	0.09512229	0.30800669
TGFB2	0.60289779	0.85747574
TLE2	0.07119538	0.26443997
TM4SF4	0.01483462	0.10519092
TRPV6	0.0218073	0.12149783
UGT2B10	0.79016758	0.90174839
UGT2B7	0.09223941	0.30800669
VSIG1	0.1026689	0.30800669
ZNF467	0.68755913	0.86955276
